# Single cell RNA-seq reveals cellular diversity and developmental characteristics of human infant retina

**DOI:** 10.1101/617555

**Authors:** Jixing Zhong, Dongsheng Chen, Fangyuan Hu, Fang Chen, Zaoxu Xu, Jian Fang, Jianjiang Xu, Shiyou Wang, Langchao Liang, Chaochao Chai, Xiangning Ding, Jiacheng Zhu, Peiwen Ding, Jun Xia, Sanjie Jiang, Wei Li, Ya Gao, Jianguo Zhang, Jiankang Li, Ping Xu, Fengjuan Gao, Dandan Wang, Daowei Zhang, Jie Huang, Shoufang Qu, Shenghai Zhang, Jihong Wu, Xinghuai Sun

## Abstract

Retina, located in the innermost layer of the eye of human, holds the decisive role in visual perception. Dissecting the heterogeneity of retina is essential for understanding the mechanism of vision formation and even the development of central nervous system (CNS). Here, we performed single cell RNA-seq, analyzed 57,832 cells from human infant donors, resulting in 20 distinct clusters representing major cell types in retina: rod photoreceptors, cone photoreceptors, bipolar cells, horizontal cells, amacrine cells, Muller glia cells and microglia. We next constructed extensive networks of intercellular communication and identified ligand-receptor interactions playing crucial roles in regulating neural cell development and immune homeostasis in retina. Though re-clustering, we identified known subtypes in cone PRs and additional unreported subpopulations and corresponding markers in rod PRs as well as bipolar cells. Additionally, we linked inherited retinal disease to certain cell subtypes or subpopulations through enrichment analysis. Intriguingly, we found that status and functions of photoreceptors changed drastically between early and late retina. Overall, our study offers the first retinal cell atlas in human infants, dissecting the heterogeneity of retina and identifying the key molecules in the developmental process, which provides an important resource that will pave the way for retina development mechanism research and regenerative medicine concerning retinal biology.
