## Supplementary material for "Single cell RNA-seq reveals cellular diversity and developmental characteristics of human infant retina": Table S1: Marker used in cell type assignment

### Sheet: 工作表1
Cell type	Markers	Reference
RGC	STMN2, DCX, GAP43, OLFM1, NEFL, GRIA2, NEFM, SYT4, HOXB5, ONECUT2	Deconstructing Retinal Organoids
Rod PR	OTX2, NEUROD4, NRL, LHX4, PCBP4, GADD45G, VSX1, ROM1, GNAT1, RP1	Deconstructing Retinal Organoids
Cone PR	IMPG2, PDE6H, GUCA1A, RIMS2, GNB3, SEPT4, GNGT2, ARR3, RCVRN, LMOD1	Deconstructing Retinal Organoids
MG	SPP1, VIM, DKK3, CLU, HES1, IFITM3, SFRP2, WIF1, GPX3, TF	Deconstructing Retinal Organoids
PRE	TYRP1, PMEL, COL8A1, BEST1, ENPP2, DCT, SERPINF1, TIMP3, RNASE1, SFRP1	Deconstructing Retinal Organoids
ECM	DCN, TGFBI, LGALS1, COL1A1, PI15, COL3A1, MGP, COL1A2, APOD, TIMP1	Deconstructing Retinal Organoids
Mitotic	MKI67, UBE2C, NUSAP1, TOP2A, TPX2, CENPF, SMC4, HMGB2, CCNB1, HIST1H4C	Deconstructing Retinal Organoids
RGC	SCL17A6/NEFL	Epigenomic Profiling and Single-Nucleus-RNA-Seq Reveal Cis-Regulatory
BC	VSX2, PRKCA, GRM6	Epigenomic Profiling and Single-Nucleus-RNA-Seq Reveal Cis-Regulatory
AC	GAD1	Epigenomic Profiling and Single-Nucleus-RNA-Seq Reveal Cis-Regulatory
HC	ONECUT2	Epigenomic Profiling and Single-Nucleus-RNA-Seq Reveal Cis-Regulatory
Rod PR	NR2E3	Epigenomic Profiling and Single-Nucleus-RNA-Seq Reveal Cis-Regulatory
Cone PR	ARR3, PDE6H	Epigenomic Profiling and Single-Nucleus-RNA-Seq Reveal Cis-Regulatory
MG	CLU, APOE	Epigenomic Profiling and Single-Nucleus-RNA-Seq Reveal Cis-Regulatory
Astrocytes	GFAP	Epigenomic Profiling and Single-Nucleus-RNA-Seq Reveal Cis-Regulatory
RGC	PRPH, FKBP1B, GAP43, POU4F2, POU4F1	Single-cell RNA-seq analysis maps the development of human fetal retina
BC	TRPM1, PCP2, VSX1, VSX2	Single-cell RNA-seq analysis maps the development of human fetal retina
AC	LHX9, PRDM13, GAD2, SLC6A9, TFAP2A, GAD2,	Single-cell RNA-seq analysis maps the development of human fetal retina
HC	GRIA3, TMOD1, LHX1, ONECUT1	Single-cell RNA-seq analysis maps the development of human fetal retina
MG	CRYM, PET112, RLBP1, SLC1A3, SOX9	Single-cell RNA-seq analysis maps the development of human fetal retina
Astrocytes	ANGPT1, IFI44L, GFAP, S100A1	Single-cell RNA-seq analysis maps the development of human fetal retina
RPC	NAP1L1, DEK, ASCL1, HES1,PAX6, SOX2	Single-cell RNA-seq analysis maps the development of human fetal retina
PR	MATK, MAOA, CRX, AIPL1, RCVRN, PDC, AIPL1	Single-cell RNA-seq analysis maps the development of human fetal retina
Microglia	GPR34, FCGR1A, CX3CR1, C1QC, C1QB, CX3CR1	Single-cell RNA-seq analysis maps the development of human fetal retina
RGC	NEFL, GAP43, SNCG	Generation of human neural retina transcriptome atlas by single cell RNA sequencing
BC	VSX2, OTX2	Generation of human neural retina transcriptome atlas by single cell RNA sequencing
AC	GAD1, CALB1, CHAT	Generation of human neural retina transcriptome atlas by single cell RNA sequencing
HC	ONECUT1, ONECUT2	Generation of human neural retina transcriptome atlas by single cell RNA sequencing
Rod PR	PDE6A, CNGA1, RHO	Generation of human neural retina transcriptome atlas by single cell RNA sequencing
Cone PR	ARR3, GNGT2, GUCA1C	Generation of human neural retina transcriptome atlas by single cell RNA sequencing
MG	RLBP1/CRALBP	Generation of human neural retina transcriptome atlas by single cell RNA sequencing
Astrocytes	GFAP	Generation of human neural retina transcriptome atlas by single cell RNA sequencing
Microglia	HLA-DPA1, HLA-DPB1, HLA-DRA	Generation of human neural retina transcriptome atlas by single cell RNA sequencing
RGC	RBPMS	Single-nuclei RNA-seq on human retinal tissue provides improved transcriptome profiling
BC	TRPM1	Single-nuclei RNA-seq on human retinal tissue provides improved transcriptome profiling
AC	GAD1	Single-nuclei RNA-seq on human retinal tissue provides improved transcriptome profiling
HC	SEPT4	Single-nuclei RNA-seq on human retinal tissue provides improved transcriptome profiling
Rod PR	PDE6A,GNAT1,NR2E3,PDE6G,CNGA1,SAG,ROM1,RHO	Single-nuclei RNA-seq on human retinal tissue provides improved transcriptome profiling
Cone PR	ARR3,GUCA1B,GUCA1C,OPN1LW,PDE6H,CNGB3,GNAT2,RD3,PDE6C	Single-nuclei RNA-seq on human retinal tissue provides improved transcriptome profiling
MG	SLC1A3	Single-nuclei RNA-seq on human retinal tissue provides improved transcriptome profiling
