## Supplementary material for "Single cell RNA-seq reveals cellular diversity and developmental characteristics of human infant retina": Table S4: retinal diseases related genes

### Sheet: Sheet1
Symbols	Location	Diseases;Protein
SAMD11	1p36.33	recessive retinitis pigmentosa; protein: sterile alpha motif domain containing 11 protein [Gene]
NPHP4, SLSN4	1p36.31	recessive Senior-Loken syndrome; recessive nephronophthisis, juvenile; protein: nephronophthisis 4 protein [Gene]
ESPN, DFNB36	1p36.31	recessive Usher syndrome; protein: espin protein [Gene]
NMNAT1, LCA9, PNAT1	1p36.22	recessive Leber congenital amaurosis; protein: nicotinamide nucleotide adenylyltransferase 1 [Gene]
MFN2, CMT6, CMT2A2, MARF	1p36.22	dominant optic atrophy with neuropathy and myopathy; dominant Charcot-Marie-Tooth disease; protein: mitofusin 2 [Gene]
EMC1	1p36.13	recessive retinitis pigmentosa; protein: ER membrane protein complex subunit 1[Gene]
PLA2G5	1p36.13-p36.12	recessive benign fleck retina; protein: phospholipase A2 group V [Gene]
DHDDS, RP59	1p36.11	recessive retinitis pigmentosa; protein: dehydrodolichyl diphosphate synthetase[Gene]
ELOVL1	1p34.2	dominant optic atrophy, deafness, ichthyosis and neuronal disorders; protein: elongation of very long fatty acids-like protein 1 [Gene]
POMGNT1, MDDGA3, MDDGB3, MDDGC3, RP76	1p34.1	recessive retinitis pigmentosa; protein: protein O-linked acetylglucosaminyltransferase 1 (beta 1,2-)[Gene]
RPE65, LCA2, RP20	1p31.2	recessive Leber congenital amaurosis; recessive retinitis pigmentosa; dominant retinits pigmentosa with choroidal invlovlement; protein: retinal pigment epithelium-specific 65 kD protein [Gene]
ABCA4, ABCR, ARMD2, CORD3, RP19, STGD1	1p22.1	recessive Stargardt disease, juvenile and late onset; recessive macular dystrophy; recessive retinitis pigmentosa; recessive fundus flavimaculatus; recessive cone-rod dystrophy; protein: ATP-binding cassette transporter - retinal [Gene]
COL11A1, STL2	1p21.1	dominant Stickler syndrome, type II; dominant Marshall syndrome; protein: collagen, type XI, alpha 1 [Gene]
GNAT2, ACHM4	1p13.3	recessive achromatopsia; protein: guanine nucleotide binding protein (G protein) cone-specifc transducin alpha subunit[Gene]
CLCC1, RP32	1p13.3	recessive retinitis pigmentosa, severe; protein: chloride intracellular ion channel (CLIC)-like protein 1 [Gene]
DRAM2, TMEM77	1p13.3	recessive macular dystrophy, early adult onset; protein: DNA-damage regulated autophagy modulator 2 [Gene]
PRPF3, HPRP3, PRP3, RP18	1q21.2	dominant retinitis pigmentosa; protein: pre-mRNA processing factor 3 [Gene]
SEMA4A, CORD10, SEMAB, RP35	1q22	dominant retinitis pigmentosa; dominant cone-rod dystrophy; protein: semaphorin 4A [Gene]
CORD8	1q23.1-q23.3	recessive cone-rod dystrophy [Gene]
ATF6, ATF6A	1q23.3	recessive achromatopsia; protein: activating transcription factor 6 [Gene]
HMCN1, ARMD1, FBLN6	1q25.3-q31.1	dominant macular dystrophy, age-related; protein: hemicentin 1 (fibulin 6) [Gene]
CFH, ARMD4, ARMS1, HF1	1q31.3	age-related macular degeneration, complex etiology; recessive drusen, early-onset; protein: complement factor H [Gene]
CRB1, LCA8, RP12	1q31.3	recessive retinitis pigmentosa with para-arteriolar preservation of the RPE (PPRPE); recessive retinitis pigmentosa; recessive Leber congenital amaurosis; dominant pigmented paravenous chorioretinal atrophy; protein: crumbs homolog 1 [Gene]
ADIPOR1, PAQR1	1q32.1	recessive retinitis pigmentosa, syndromic, Bardet-Biedl like; dominant retinitis pigmentosa; protein: adiponectin receptor 1 [Gene]
RD3, C1orf36, LCA12	1q32.3	recessive Leber congenital amaurosis; protein: RD3 protein [Gene]
NEK2, NLK1, RP67	1q32.3	recessive retinitis pigmentosa; protein: NIMA (never in mitosis gene A)-related kinase 2 [Gene]
FLVCR1, AXPC1	1q32.3	recessive retinitis pigmentosa with posterior column ataxia (PCARP); protein: feline leukemia virus subgroup C cellular receptor 1 [Gene]
USH2A, RP39	1q41	recessive Usher syndrome, type 2a; recessive retinitis pigmentosa; protein: usherin [Gene]
SDCCAG8, BBS16, CCCAP, NPHP10, SLSN7	1q43	recessive nephronophthisis, ciliopathy-related; recessive Bardet-Biedl syndrome; protein: serologically-defined colon cancer antigen 8 [Gene]
OR2W3	1q44	dominant retinitis pigmentosa (not likely); protein: olfactory receptor family 2 subfamily W member 3 [Gene]
NBAS, NAG, ILFS2, SOPH;	2p24.3	recessive optic atrophy and retinal dystrophy, syndromic; protein: neuroblastoma amplified sequence [Gene]
AGBL5, RP75;	2p23.3	recessive retinitis pigmentosa; protein: ATP/GTP binding protein-like 5 [Gene]
ZNF513, RP58;	2p23.3	recessive retinitis pigmentosa; protein: zinc finger protein 513 [Gene]
IFT172, NPHP17, RP71, SRTD10;	2p33.3	recessive Bardet-Biedl syndrome; recessive retinitis pigmentosa; protein: intraflagellar transport protein 172 [Gene]
C2orf71, RP54;	2p23.2	recessive retinitis pigmentosa; protein: chromosome 2 open reading frame 71[Gene]
EFEMP1, DHRD, MTLV, FBLN3;	2p16.1	dominant radial, macular drusen; dominant Doyne honeycomb retinal degeneration (Malattia Leventinese); protein: EGF-containing fibrillin-like extracellular matrix protein 1 (fibulin 3) [Gene]
FAM161A, RP28;	2p15	recessive retinitis pigmentosa; protein: family with sequence similarity 161 member A [Gene]
WDPCP, BBS15, FRITZ;	2p15	recessive Bardet-Biedl syndrome; protein: WD repeat-containing planar cell polarity effector [Gene]
ALMS1, ALSS;	2p13.1	recessive Alström syndrome; protein: ALMS1 protein [Gene]
SNRNP200, ASCC3L1, BRR2, HECIC2, RP33;	2q11.2	dominant retinitis pigmentosa; protein: small nuclear ribonucleoprotein 200kDa (U5) [Gene]
CNNM4, ACDP4, LOC619531;	2q11.2	recessive cone-rod dystrophy and amelogenesis imperfecta syndrome; protein: cyclin M4 [Gene]
CNGA3, ACHM2, CNCG3, RMCH2;	2q11.2	recessive achromatopsia; recessive cone-rod dystrophy; protein: cone photoreceptor cGMP-gated cation channel alpha subunit[Gene]
NPHP1, JBTS4, SLSN1;	2q13	recessive Senior-Loken syndrome; recessive nephronophthisis, juvenile; recessive Joubert syndrome; recessive Bardet-Biedl syndrome; protein: nephronophthisis 3 protein [Gene]
MERTK, RP38;	2q13	recessive retinitis pigmentosa; recessive rod-cone dystrophy, early onset; protein: c-mer protooncogene receptor tyrosine kinase [Gene]
BBS5;	2q31.1	recessive Bardet-Biedl syndrome; protein: flagellar apparatus-basal body protein DKFZp7621194 [Gene]
CERKL, RP26;	2q31.3	recessive retinitis pigmentosa; recessive cone-rod dystrophy with inner retinopathy; protein: ceramide kinase-like protein[Gene]
NEUROD1, MODY6;	2q31.3	recessive retinitis pigmentosa; protein: neuronal differentiation protein 1 [Gene]
(- - -)	2q33.1-q24.2	dominant cone-rod dystrophy
TMEM237, ALS2CR4, JBTS14;	2q33.1	recessive Jobert syndrome; protein: transmembrane protein 237 [Gene]
KCNJ13, LCA16, SVD;	2q37.1	dominant vitreoretinal degeneration, snowflake; recessive Leber congenital amaurosis; protein: inwardly-rectifying potassium channel subfamily J member 13[Gene]
SAG, RP47;	2q37.1	recessive Oguchi disease; recessive retinitis pigmentosa; dominant retinitis pigmentosa; protein: arrestin (s-antigen)[Gene]
SPP2, SPP24;	2q37.1	dominant retinitis pigmentosa; protein: secreted phosphoprotein 2 [Gene]
TRNT1, SIFD;	3p26.2	recessive retinitis pigmentosa with erythrocytic microcytosis; recessive retinitis pigmentosa, non-syndromic; protein: CCA adding tRNA nucleotidyl transferase 1[Gene]
USH2B;	not 3p24.2-p23	recessive Usher syndrome, type 2 [Gene]
LZTFL1, BBS17;	3p21.31	recessive Bardet-Biedl syndrome with developmental anomalies; protein: leucine zipper transcription factor like-1 [Gene]
GNAT1, CSNBAD3;	3p21.31	dominant congenital stationary night blindness, Nougaret type; recessive congenital stationary night blindness; protein: rod transducin alpha subunit[Gene]
TREX1, AGS1, CHBL, CRV, RVCL;	3p21.31	dominant retinal vasculopathy with cerebral leukodystrophy; dominant Aicardi-Goutiere syndrome 1, dominant chilblain lupus; protein: three-prime repair exonuclease 1 [Gene]
MAPKAPK3;	3p21.2	dominant Martinique retinal dystrophy and retinitis pigmentosa; protein: mitogen-activated protein kinase-activated protein kinase 3 [Gene]
ATXN7, ADCA2, OPCA3, SCA7;	3p14.1	dominant spinocerebellar ataxia w/ macular dystrophy or retinal degeneration; protein: ataxin 7 [Gene]
ARL6, BBS3, RP55;	3q11.2	recessive Bardet-Biedl syndrome; recessive retinitis pigmentosa; protein: ADP-ribosylation factor-like 6 [Gene]
IMPG2, RP56, SPARCAN;	3q12.3	recessive retinitis pigmentosa; protein: interphotoreceptor matrix proteoglycan 2[Gene]
IQCB1, NPHP5, SLSN5;	3q13.33	recessive Senior-Loken syndrome; recessive Leber congenital amaurosis; protein: IQ motif containing B1 protein [Gene]
RHO, CSNBAD1, OPN2, RP4;	3q22.1	dominant retinitis pigmentosa; dominant congenital stationary night blindness; recessive retinitis pigmentosa; protein: rhodopsin [Gene]
NPHP3, SLSN3;	3q22.1	recessive Senior-Loken syndrome; recessive nephronophthisis, adolescent; protein: nephronophthisis 3 protein [Gene]
RP5	same as RHO	not distinct from RHO/RP4
CLRN1, RP61, USH3, USH3A;	3q25.1	recessive Usher syndrome, type 3; recessive retinitis pigmentosa; protein: clarin-1[Gene]
SLC7A14, RP68;	3q26.2	recessive retinitis pigmentosa; protein: solute carrier family 7 member 14 [Gene]
OPA1;	3q29	dominant optic atrophy, Kjer type; dominant optic atrophy with sensorineural hearing loss; protein: OPA1 protein [Gene]
PCYT1A;	3q29	recessive cone-rod dystrophy with skeletal disease; protein: phosphate cytidylyltransferease 1 choline alpha [Gene]
CEP19, C3orf34, MOSPGF;	3q29	recessive Bardet-Biedl syndrome; protein: centrosomal protein 19 [Gene]
PDE6B, CSNB3, CSNBAD2, RP40;	4p16.3	recessive retinitis pigmentosa; dominant congenital stationary night blindness; protein: rod cGMP phosphodiesterase beta subunit [Gene]
WFS1, DFNA38;	4p16.1	recessive Wolfram syndrome; dominant low frequency sensorineural hearing loss; protein: wolframin [Gene]
HMX1;	4p16.1	recessive oculoauricular syndrome; protein: H6 family homeobox protein 1 [Gene]
RAB28, CORD18;	4p15.33	recessive cone-rod dystrophy; protein: RAB28 member of RAS oncogene family[Gene]
CC2D2A, JBTS9, MKS6;	4p15.33	recessive retinitis pigmentosa and mental retardation; recessive Joubert syndrome; protein: coiled-coil and C2 containing 2A protein [Gene]
PROM1, CORD12, MCDR2, PROML1, RP41, STGD4;	4p15.32	recessive retinitis pigmentosa with macular degeneration; dominant Stargardt-like macular dystrophy; dominant macular dystrophy, bull's-eye; dominant cone-rod dystrophy; protein: prominin 1 [Gene]
GPR125, PGR21, TEM5L;	4p15.2	recessive retinitis pigmentosa; protein: G protein-coupled receptor 125 [Gene]
DTHD1	4p14	recessive Leber congenital amaurosis with myopathy; protein: death domain containing protein 1 [Gene]
WDR19, ATD5, CED4, IFT144, NPHP13, PWDMP, SLSN8, SRTD5;	4p14	recessive renal, skeletal and retinal anomalies; recessive Senior-Loken syndrome; protein: WD repeat domain 19 protein [Gene]
CNGA1, CNCG, CNCG1, RP49;	4p12	recessive retinitis pigmentosa; protein: rod cGMP-gated channel alpha subunit [Gene]
WFS2;	4q22-q24	recessive Wolfram syndrome; dominant[Gene]
MTTP, ABL, MTP;	4q23	recessive abetalipoproteinemia; protein: microsomal triglyceride transfer protein[Gene]
LRIT3, FIGLER4;	4q25	recessive congenital stationary night blindness, complete; protein: leucine-rich repeat immunoglobulin-like transmembrane domains protein 3 [Gene]
BBS7, BBS2L1;	4q27	recessive Bardet Biedl syndrome; protein: BBS7 protein [Gene]
BBS12, FLJ35630;	4q27	recessive Bardet-Biedl syndrome; protein: BBS12 protein [Gene]
MFSD8, CLN7, CCMD;	4q28.2	recessive macular dystrophy; protein: major facilitator superfamily domain containing 8 protein [Gene]
PLK4, MCCRP2;	4q28.2	recessive microcephaly, growth failure and retinopathy; protein: polo-like kinase 4[Gene]
RP29;	4q32-q34	recessive retinitis pigmentosa [Gene]
LRAT, LCA14;	4q32.1	recessive retinitis pigmentosa, severe early-onset; recessive Leber congenital amaurosis; protein: lecithin retinol acyltransferase [Gene]
TLR3;	4q35.1	age-related macular degeneration, complex etiology; protein: toll-like receptor 3 [Gene]
CYP4V2, BCD;	4q35.2	recessive Bietti crystalline corneoretinal dystrophy; recessive retinitis pigmentosa; protein: cytochrome P450 4V2 [Gene]
MCDR3;	5p15.33-p13.1	dominant macular dystrophy [Gene]
POC5, C5orf37;	5q13.3	recessive syndromic disease with retinitis pigmentosa; protein: homolog of Chlamydomonas proteome of centriole 5 protein [Gene]
VCAN, CSPG2, ERVR, WGN1;	5q14.3	dominant Wagner disease and erosive vitreoretinopathy; protein: chondroitin sulfate proteoglycan 2 (versican) [Gene]
ADGRV1, FEB4, GPR98, MASS1, USH2C, VLGR1;	5q14.3	recessive Usher syndrome, type 2; dominant/recessive febrile convulsions; protein: monogenic audiogenic seizure susceptibility 1 homolog [Gene]
NR2F1, EAR3;	5q15	dominant optic atrophy with intellectual disability and developmental delay; protein: nuclear receptor subfamily 2 group F member 1 [Gene]
SLC25A46, CMT6B, HMSN6B;	5q22.1	recessive syndromic optic atrophy; protein: solute carrier family 25 membrane protein 46 [Gene]
CTNNA1, MDPT2;	5q31.2	dominant macular dystrophy, butterfly-shaped; protein: catenin alpha 1 [Gene]
HARS, HRS, USH3B;	5q31.3	recessive Usher syndrome; protein: histidyl-tRNA synthetase [Gene]
PDE6A, RP43;	5q33.1	recessive retinitis pigmentosa; protein: cGMP phosphodiesterase alpha subunit[Gene]
GRM6, CSNB1B;	5q35.3	recessive congenital stationary night blindness; protein: metabotropic glutamate receptor 6 [Gene]
MAK, RP62;	6p24.2	recessive retinits pigmentosa; protein: male germ-cell associated kinase [Gene]
C2;	6p21.32	age-related macular degeneration, complex etiology; protein: complement component 2 [Gene]
CFB, BF, BFD;	6p21.32	age-related macular degeneration, complex etiology; protein: complement factor B, properdin [Gene]
TULP1, LCA15, RP14;	6p21.31	recessive retinitis pigmentosa; recessive Leber congenital amaurosis; protein: tubby-like protein 1 [Gene]
GUCA1A, COD3, CORD14, GCAP1;	6p21.1	dominant cone dystrophy; dominant cone-rod dystrophy; protein: guanylate cyclase activating protein 1A [Gene]
GUCA1B, GCAP2, RP48;	6p21.1	dominant retinitis pigmentosa; dominant macular dystrophy; protein: guanylate cyclase activating protein 1B [Gene]
PRPH2, CACD2, LCA18, MDPT1, RDS, RP7, VMD3;	6p21.1	dominant retinitis pigmentosa; dominant macular dystrophy; digenic RP with ROM1; dominant adult vitelliform macular dystrophy; dominant cone-rod dystrophy; dominant central areolar choroidal dystrophy; recessive LCA; protein: peripherin 2 [Gene]
BCAMD, MCDCA;	6p12.3-q16	dominant macular dystrophy, benign concentric annular
EYS, RP25, SPAM;	6q12	recessive retinitis pigmentosa; protein: eyes shut/spacemaker (Drosophila) homolog[Gene]
COL9A1;	6q13	recessive Stickler syndrome; dominant multiple epiphyseal dysplasia (MED); protein: collagen, type IX, alpha-1 [Gene]
RIMS1, CORD7, RIM1;	6q13	dominant cone-rod dystrophy; protein: regulating synaptic membrane exocytosis protein 1or rab3A-interacting molecule[Gene]
IMPG1, SPARC;	6q14.1	dominant macular dystrophy, vitelliform; recessive macular dystrophy, vitelliform; protein: interphotoreceptor matrix proteoglycan 1 [Gene]
LCA5;	6q14.1	recessive Leber congenital amaurosis; protein: lebercilin [Gene]
ELOVL4, SCA34, ISQMR, STGD3;	6q14.1	dominant macular dystrophy, Stargardt-like; recessive spinocerebellar ataxia; recessive ichthyosis, quadriplegia and retardation; protein: elongation of very long fatty acids protein [Gene]
PRDM13, MCDR1, NCMD, PBCRA1;	6q16.2	dominant macular dystrophy, North Carolina type; dominant progressive bifocal chorioretinal atrophy; protein: PR (positive regulatory) domain-containing 13 protein[Gene]
RTN4IP1, OPA10;	6q21	recessive optic atrophy, non-syndromic and syndromic; protein: reticulon 4 interacting protein 1 [Gene]
RP63;	6q23	dominant retinits pigmentosa [Gene]
AHI1, JBTS3;	6q23.3	recessive Joubert syndrome; protein: Abelson helper integration site 1 [Gene]
PEX7, PTS2R, RCDP1;	6q23.3	recessive Refsum disease, adult form; protein: peroxisome biogenesis factor 7[Gene]
RCD1;	6q25-q26	dominant retinal-cone dystrophy 1 [Gene]
MDDC, CYMD;	7p21-p15	dominant macular dystrophy, cystoid[Gene]
AHR;	7p21.1	recessive retinitis pigmentosa; protein: aryl hydrocarbon receptor [Gene]
KLHL7, RP42;	7p15.3	dominant retinitis pigmentosa; protein: kelch-like 7 protein (Drosophila) [Gene]
RP9, PAP1, PIM1K;	7p14.3	dominant retinitis pigmentosa; protein: RP9 protein or PIM1-kinase associated protein 1 [Gene]
BBS9, PTHB1;	7p14.3	recessive Bardet Biedl syndrome; protein: parathyroid hormone-responsive B1 protein [Gene]
PEX1, IRD;	7q21.2	recessive Refsum disease, infantile form; protein: peroxisome biogenesis factor 1[Gene]
TSPAN12, EVR5, NET2;	7q31.31	dominant familial exudative vitreoretinopathy; protein: tetraspanin 12[Gene]
IMPDH1, LCA11, RP10;	7q32.1	dominant retinitis pigmentosa; dominant Leber congenital amaurosis; protein: inosine monophosphate dehydrogenase 1[Gene]
OPN1SW, BCP, CBT;	7q32.1	dominant tritanopia; protein: blue cone opsin [Gene]
KIAA1549;	7q34	recessive retinitis pigmentosa; protein: KIAA1549 protein [Gene]
RP1L1;	8p23.1	dominant occult macular dystrophy; recessive retinitis pigmentosa; protein: retinitis pigmentosa 1-like protein 1 [Gene]
ADAM9, CORD9, MCMP, MDC9;	8p11.23	recessive cone-rod dystrophy; protein: ADAM metallopeptidase domain 9 (meltrin gamma) protein [Gene]
HGSNAT, MPS3C, RP73, TMEM76;	8p11.21-p11.1	recessive retinitis pigmentosa, non-syndromic; recessive mucopolysaccharidosis; protein: heparan-alpha-glucosaminide N-acetyltransferase[Gene]
RP1, ORP1;	8q12.1	dominant retinitis pigmentosa; recessive retinitis pigmentosa; protein: RP1 protein[Gene]
TTPA;	8q12.3	recessive retinitis pigmentosa and/or recessive or dominant ataxia; protein: alpha-tocopherol-transfer protein [Gene]
CSPP1;	8q13.1-q13.2	recessive Jobert syndrome; protein: centrosome and spindle pole associated protein 1 [Gene]
OPA6, ROA1;	8q21-q22	recessive optic atrophy [Gene]
PEX2, PAF1, PMP35, PXMP3;	8q21.13	recessive Refsum disease, infantile form; protein: peroxisomal membrane protein 2[Gene]
CNGB3, ACHM3, RMCH1;	8q21.3	recessive achromatopsia Pingelapese; recessive progressive cone dystrophy; protein: cone cyclic nucleotide-gated cation channel beta 3 subunit [Gene]
C8orf37, BBS21, CORD16, RP64;	8q22.1	recessive cone-rod dystrophy; recessive retinitis pigmentosa with early macular involvement; recessive Bardet-Biedl syndrome; protein: chromosome 8 open reading frame 37 [Gene]
GDF6, CDMP2, KFS1, LCA17;	8q22.1	recessive Leber congenital amaurosis; dominant Klippel-Feil syndrome; dominant microphthalmia; protein: growth differentiation factor 6 [Gene]
VMD1;	not 8q24	dominant macular dystrophy, atypical vitelliform [Gene]
KCNV2, RCD3B;	9p24.2	recessive cone dystrophy with supernormal rod electroretinogram; protein: potasium channel subfamily V member 2 [Gene]
TOPORS, LUN, P53BP3, RP31;	9p21.1	dominant retinitis pigmentosa; protein: topoisomerase I binding arginine/serine rich protein [Gene]
INVS, NPHP2;	9q31.1	recessive Senior-Loken syndrome; recessive nephronophthisis; protein: inverson [Gene]
MIR204;	9q21.12	dominant retinal dystrophy with iris coloboma; protein: micro RNA 204 [Gene]
CEP78, C9orf81, CRDHL;	9q21.2	recessive cone-rod dystrophy with hearing loss; recessive Usher syndrome, atypical; protein: centrosomal protein 78 [Gene]
PRPF4, RP70;	9q32	dominant retinitis pigmentosa; protein: pre-mRNA processing factor 4 [Gene]
DFNB31, USH2D, WHRN;	9q32	recessive Usher syndrome, type 2; recessive deafness without retinitis pigmentosa; protein: whirlin [Gene]
TRIM32, BBS11, HT2A;	9q33.1	recessive Bardet-Biedl syndrome; recessive limb-girdle muscular dystrophy; protein: tripartite motif-containing protein 32[Gene]
TLR4, ARMD10;	9q33.1	age-related macular degeneration, complex etiology; protein: toll-like receptor 4 [Gene]
RP8, RP21;	not 9q34-qter	dominant retinitis pigmentosa with sensorineural deafness [Gene]
EXOSC2;	9q34.12	recessive retinitis pigmentosa with hearing loss and additional disabilities; protein: exosome component 2 [Gene]
INPP5E, CORS1, JBTS1;	9q34.3	recessive Joubert syndrome; recessive MORM syndrome; protein: inositol polyphosphate-5-phosphatase E [Gene]
PHYH, PAHX, RDPA;	10p13	recessive Refsum disease, adult form; protein: phytanoyl-CoA hydroxylase [Gene]
ACBD5	10p12.1	recessive cone-rod dystrophy with psychomotor delay; protein: acyl-CoA binding domain containing protein 5[Gene]
USH1K	10p11.21-q21.1	recessive Usher syndrome, type 1k
RBP3, IRBP, RP66;	10q11.22	recessive retinitis pigmentosa; protein: retinol binding protein 3, interstitial [Gene]
ERCC6, ARMD5;	10q11.23	age-related macular degeneration, complex etiology; Cockayne syndrome, recessive; protein: excision repair cross-complementing rodent repair deficiency complementation group 6 protein [Gene]
RNANC;	10q21	recessive nonsyndromal congenital retinal nonattachment [Gene]
PCDH15, DFNB23, USH1F;	10q21.1	recessive Usher syndrome, type 1f; recessive deafness without retinitis pigmentosa; digenic Usher syndrome with CDH23; protein: protocadherin 15 [Gene]
HK1, RP79;	10q22.1	dominant retinitis pigmentosa; recessive nonspherocytic hemolytic anemia; recessive hereditary neuropathy (Russe type); protein: hexokinase 1 [Gene]
CDH23, DFNB12, USH1D;	10q22.1	recessive Usher syndrome, type 1d; recessive deafness without retinitis pigmentosa; digenic Usher syndrome with PCDH15; protein: cadherin-like gene 23[Gene]
CDHR1, CORD15, PCDH21, RP65;	10q23.1	recessive cone-rod dystrophy; protein: cadherin-related family member 1 (protocadherin 21) [Gene]
RGR, RP44;	10q23.1	recessive retinitis pigmentosa; dominant choroidal sclerosis; protein: RPE-retinal G protein-coupled receptor [Gene]
KIF11, EG5, HK5P, KNSL1, MCLMR, TRIP5;	10q23.33	dominant microcephaly, lymphedema and chorioretinopathy; protein: kinesin family member 11 [Gene]
RBP4;	10q23.33	recessive RPE degeneration; protein: retinol-binding protein 4 [Gene]
PDE6C, ACHM5, COD4, PDEA2;	10q23.33	recessive cone dystrophy, early onset; recessive complete and incomplete achromatopsia; protein: cGMP-specific cone phosphodiesterase 6C alpha prime protein [Gene]
PAX2, ONCR;	10q24.31	dominant renal-coloboma syndrome; protein: paired homeotic gene 2 protein[Gene]
PDZD7, PDZK7;	10q24.31	recessive non-syndromic deafness; protein: PDZ domain 7 containing protein [Gene]
ARL3;	10q24.32	dominant retinitis pigmentosa; protein: ADP ribosylation factor like GTPase 3[Gene]
BBIP1, BBIP10, BBS18;	10q25.2	recessive Bardet-Biedl syndrome; protein: BBSome interacting protein 1 [Gene]
CORD17	10q26	dominant cone-rod dystrophy
ARMS2, ARMD8, LOC387715;	10q26.13	age-related macular degeneration, complex etiology; protein: hypothetical protein with Entrez ID 387715 [Gene]
HTRA1, ARMD7, PRSS11;	10q26.13	age-related macular degeneration, complex etiology; protein: HtrA serine peptidase 1 [Gene]
OAT;	10q26.13	recessive gyrate atrophy; protein: ornithine aminotransferase [Gene]
ZNF408, EVR6, RP72;	11p11.2	dominant familial exudative vitreoretinopathy; recessive retinitis pigmentosa with vitreal alterations; protein: zinc finger protein 408 [Gene]
TUB;	11p15.4	recessive retinal dystrophy and obesity; protein: tubby bipartite transcription factor[Gene]
TEAD1, AA, TCF13, TEF1;	11p15.3	dominant atrophia areata; protein: TEA domain family member 1 [Gene]
USH1C, DFNB18;	11p15.1	recessive Usher syndrome, Acadian; recessive deafness without retinitis pigmentosa; protein: harmonin [Gene]
EVR3;	11p13-p12	dominant familial exudative vitreoretinopathy [Gene]
TMEM216, CORS2, JBTS2, MKS2;	11q12.2	recessive Joubert syndrome; recessive Meckel syndrome; protein: transmembrane protein 216 [Gene]
BEST1, RP50, TU15B, VMD2;	11q12.3	dominant macular dystrophy, Best type; dominant vitreoretinochoroidopathy; recessive bestrophinopathy; recessive retinitis pigmentosa; dominant retinitis pigmentosa; protein: bestrophin 1 [Gene]
ASRGL1;	11q12.3	recessive retinal degeneration; protein: asparaginase-like protein 1 [Gene]
ROM1;	11q12.3	dominant retinitis pigmentosa; digenic retinitis pigmentosa with PRPH2; protein: retinal outer segment membrane protein 1[Gene]
BBS1;	11q13	recessive Bardet-Biedl syndrome; recessive retinitis pigmentosa; protein: BBS1 protein[Gene]
CABP4, CSNB2B;	11q13.1	recessive congenital stationary night blindness; recessive congenital cone-rod synaptic disease; recessive Leber congenital amaurosis; protein: calcium binding protein 4 [Gene]
LRP5, EVR4, HBM, OPPG;	11q13.2	dominant familial exudative vitreoretinopathy; dominant high bone mass trait; recessive osteoporosis-pseudoglioma syndrome; recessive familial exudative vitreoretinopathy; protein: low density lipoprotein receptor-related protein 5 [Gene]
CAPN5, ADNIV, HTRA3, VRNI;	11q13.5	dominant neovascular inflammatory vitreoretinopathy; protein: calpain 5 [Gene]
MYO7A, DFNB2, USH1B;	11q13.5	recessive Usher syndrome, type 1b; recessive congenital deafness without retinitis pigmentosa; recessive atypical Usher syndrome (USH3-like); protein: myosin VIIA [Gene]
TMEM126A, OPA7;	11q14.1	recessive non-syndromic optic atrophy; protein: transmembrane protein 126A[Gene]
FZD4, EVR1, FEVR;	11q14.2	dominant familial exudative vitreoretinopathy; protein: frizzled-4 Wnt receptor homolog [Gene]
CEP164, NPHP15;	11q23.3	recessive nephronophthisis with retinal degeneration; protein: 164kDa centrosomal protein [Gene]
C1QTNF5, CTRP5;	11q23.3	dominant macular dystrophy, late onset; dominant macular dystrophy with lens zonules; protein: C1q and tumor necrosis-related protein 5 collagen [Gene]
MFRP, NNO2, MCOP2;	11q23.3	recessive microphthalmos and retinal disease syndrome; recessive nanophthalmos; protein: membrane-type frizzled-related protein [Gene]
CACNA2D4, RCD4;	12p13.33	recessive cone dystrophy; protein: calcium channel, voltage-dependent, alpha 2/delta subunit 4 [Gene]
GNB3, CSNB1H;	12p13.31	recessive congenital stationary night blindness; protein: G protein subunit beta 3[Gene]
PDE6H, RCD3A;	12p12.3	recessive achromatopsia, incomplete; protein: phosphodiesterase 6H,cGMP-specific, cone, gamma [Gene]
COL2A1, AOM, STL1;	12q13.11	dominant Stickler syndrome, type I; dominant bone dysplasias, developmental disorders, osteoarthritic diseases, and syndromic disorders; protein: collagen, type II, alpha 1 [Gene]
CODA1;	12q13.13-q14.3	dominant cavitary optic disc anomalies
RDH5, RDH1;	12q13.2	recessive fundus albipunctatus; recessive cone dystrophy, late onset; protein: 11-cisretinol dehydrogenase 5 [Gene]
CCT2, CCTB;	12q15	recessive Leber congenital amaurosis; protein: chaperonin containing TCP1 (T-complex polypeptide 1) subunit 2 [Gene]
BBS10, FLJ23560;	12q21.2	recessive Bardet-Biedl syndrome; protein: BBS10 (C12orf58) chaperonin [Gene]
CEP290, BBS14, JBTS5, LCA10, NPHP6, MKS4, SLSN6;	12q21.32	recessive Senior-Loken syndrome; recessive Joubert syndrome; recessive Leber congenital amaurosis; recessive Meckel syndrome; protein: centrosomal protein 290 kDa [Gene]
POC1B, CORD20;	12q21.33	recessive cone-rod dystrophy; recessive Joubert syndrome; protein: POC1 (proteome of centriole 1) centriolar protein B [Gene]
MVK;	12q24.11	recessive retinitis pigmentosa; recessive mevalonic aciduria; recessive hyper-IgD syndrome; protein: mevalonate kinase[Gene]
IFT81, CDV1;	12q24.11	recessive cone-rod dystrophy; recessive spectrum of ciliopathies including retinal dystrophy; protein: homolog of chlamydomous intraflagelar transport protein 81 [Gene]
C12orf65, COXPD7, SPG55;	12q24.31	recessive spastic paraplegia, neuropathy and optic atrophy; protein: chromosome 12 open reading frame 65 [Gene]
ITM2B, ABRI;	13q14.2	dominant retinal dystrophy; dominant dementia, familial; protein: integral membrane protein 2B [Gene]
RB1;	13q14.2	dominant germline or somatic retinoblastoma; benign retinoma; pinealoma; osteogenic sarcoma; protein: retinoblastoma protein 1 [Gene]
RCBTB1, RCBT1;	13q14.2	recessive syndromic and non-syndromic retinal dystrophy; dominant familial exudative vitreoretinopathy and Coats disease; protein: RCC1 domain- and BTB domain-containing protein 1 [Gene]
GRK1, RHOK, RK;	13q34	recessive congenital stationary night blindness, Oguchi type; protein: rhodopsin kinase [Gene]
STGD2;	not 13q34	dominant macular dystrophy, Stargardt type
ACHM1, RMCH;	not 14	recessive rod monochromacy or achromatopsia [Gene]
RP16	not 14	recessive retinitis pigmentosa
MCDR4	14q11.2	dominant macular dystrophy, North Carolina-like with progressive sensorineural hearing loss [Gene]
RPGRIP1, CORD13, LCA6;	14q11.2	recessive Leber congenital amaurosis; recessive cone-rod dystrophy; protein: RP GTPase regulator-interacting protein 1[Gene]
NRL, RP27;	14q11.2	dominant retinitis pigmentosa; recessive retinitis pigmentosa; protein: neural retina lucine zipper [Gene]
OTX2, CPHD6, MCOPS5;	14q22.3	dominant Leber congenital amaurosis and pituitary dysfunction; recessive microphthalmia; dominant pattern dystrophy; protein: orthodenticle homeobox 2 protein [Gene]
RDH11;	14q24.1	recessive retinitis pigmentosa, syndromic; protein: retinol dehydrogenase 11 (all-trans/9-cis/11-cis) [Gene]
RDH12, LCA13, RP53;	14q24.1	recessive Leber congenital amaurosis with severe childhood retinal dystrophy; dominant retinitis pigmentosa; protein: retinol dehydrogenase 12 [Gene]
TTLL5, CORD19, STAMP;	14q24.3	recessive cone and cone-rod dystrophy; protein: tubulin tyrosine ligase-like family member 5 [Gene]
SPATA7, HSD3, LCA3;	14q31.3	recessive Leber congenital amaurosis; recessive RP, juvenile; protein: spermatogenesis associated protein 7[Gene]
USH1A, USH1;	not 14q32	recessive Usher syndrome, French [Gene]
TTC8, BBS8, RP51;	14q32.11	recessive Bardet-Biedl syndrome; recessive retinitis pigmentosa; protein: tetratricopeptide repeat domain 8 [Gene]
FBLN5, ARMD3;	14q32.12	familial macular dystrophy, age-related; protein: fibulin 5 [Gene]
TRPM1, CSNB1C, MLSN1;	15q13.3	recessive congenital stationary night blindness, complete; protein: transient receptor potential cation channel, subfamily M, member 1 (melastatin) [Gene]
TUBGCP4, MCCRP3;	15q15.3	recessive chorioretinopathy and microcephaly; protein: tubulin gamma complex-associated protein 4 [Gene]
USH1H;	15q22-q23	recessive Usher syndrome, type 1 [Gene]
SLC24A1, CSNB1D, NCKX, RODX;	15q22.31	recessive congenital stationary night blindness; protein: solute carrier family 24 (sodium/potassium/calcium exchanger) member 1 [Gene]
NR2E3, ESCS, PNR, RP37;	15q23	recessive enhanced S-cone syndrome (ESC); recessive retinitis pigmentosa in Portuguese Crypto Jews; recessive Goldmann-Favre syndrome; dominant retinitis pigmentosa; combined dominant and recessive retinopathy; protein: nuclear receptor subfamily 2 group E3 [Gene]
MRST;	15q24	recessive retardation, spasticity and retinal degeneration [Gene]
BBS4;	15q24.1	recessive Bardet-Biedl syndrome; protein: BBS4 protein [Gene]
CIB2, DFNB48, KIP2, USH1J;	15q25.1	recessive Usher syndrome, type 1J; protein: calcium and integrin binding family member 2 [Gene]
RLBP1, CRALBP;	15q26.1	recessive retinitis pigmentosa; recessive Bothnia dystrophy; recessive retinitis punctata albescens; recessive Newfoundland rod-cone dystrophy; protein: retinaldehyde-binding protein 1[Gene]
GNPTG;	16p13.3	recessive retinitis pigmentosa and skeletal abnormalities; recessive mucolipidosis III gamma; protein: N-acetylglucosamine-1-phosphate transferase gamma subunit[Gene]
IFT140, MZSDS, RP80, SRTD9, WDTC2;	16p13.3	recessive Mainzer-Saldino syndrome; recessive retinitis pigmentosa; recessive Leber congenital amaurosis; protein: intraflagellar transport 140 Chlamydomonas homolog protein [Gene]
CLUAP1, IFT38;	16p13.3	recessive Leber congenital amaurosis; protein: clusterin associated protein 1[Gene]
ABCC6, ARA, MRP6, PXE;	16p13.11	recessive pseudoxanthoma elasticum; dominant pseudoxanthoma elasticum; protein: ATP-binding casette, subfamily C, member 6 [Gene]
RP22;	16p12.3-p12.1	recessive retinitis pigmentosa [Gene]
CLN3, JNCL;	16p11.2	recessive Batten disease (ceroid-lipofuscinosis, neuronal 3), juvenile; protein: Batten disease protein [Gene]
ZNF423, NPHP14, JBTS19;	16q12.1	recessive Jobert syndrome; recessive nephronophthisis; protein: zinc finger protein 423 [Gene]
RPGRIP1L, JBTS7, KIAA1005, MKS5, NPHP8;	16q12.2	recessive Joubert syndrome; recesssive Meckel syndrome; protein: RP GTPase regulator-interacting 1 like protein [Gene]
BBS2, RP74;	16q13	recessive Bardet-Biedl syndrome; recessive retinitis pigmentosa; protein: BBS2 protein[Gene]
ARL2BP, BART, BART1	16q13.3	recessive retinitis pigmentosa; protein: ADP-ribosylation factor-like 2 binding protein [Gene]
CNGB1, CNCG2, CNCG3L, GAR1, GARP, RP45;	16q21	recessive retinitis pigmentosa; protein: rod cGMP-gated channel beta subunit [Gene]
OPA8;	16q21-q22.3	dominant optic atrophy, Kjer type
CDH3, CDHP, PCAD;	16q22.1	recessive macular dystrophy, juvenile with hypotrichosis; protein: cadherin 3, type 1, placental [Gene]
DHX38, PRP16;	16q22.2	recessive retinitis pigmentosa, early onset with macular coloboma; protein: DEAH (Asp-Glu-Ala-His) box polypeptide 38[Gene]
ADAMTS18, KNO2;	16q23.1	recessive Knobloch syndrome; recessive retinal dystrophy, early onset; protein: ADAM metallopeptidase with thrombospondin type 1 motif 18 [Gene]
FHASD;	16q23.2-q24.2	recessive foveal hypoplasia and anterior segment dysgenesis [Gene]
CACD, CACD1;	17p13	dominant central areolar choroidal dystrophy [Gene]
RCD2;	same as GUCY2D	dominant cone-rod dystrophy, progressive; recessive cone-rod dystrophy [Gene]
PRPF8, PRPC8, RP13;	17p13.3	dominant retinitis pigmentosa; protein: pre-mRNA processing factor 8 [Gene]
AIPL1, LCA4;	17p13.2	recessive Leber congenital amaurosis; dominant cone-rod dystrophy; protein: arylhydrocarbon-interacting receptor protein-like 1 [Gene]
PITPNM3, CORD5, NIR1;	17p13.2	dominant cone-rod dystrophy; protein: phosphatidylinositol transfer membrane-associated family member 3 [Gene]
GUCY2D, CORD6, LCA1, RETGC, RETGC1;	17p13.1	recessive Leber congenital amaurosis; dominant cone-rod dystrophy; protein: retinal-specific guanylate cyclase [Gene]
CORD4	17q	cone-rod dystrophy [Gene]
UNC119, HRG4;	17q11.2	dominant cone-rod dystrophy; protein: human homolog of C. elegans unc119 protein [Gene]
GPR179, CSNB1E;	17q12	recessive complete congenital stationary night blindness; protein: G protein-coupled receptor 179 [Gene]
MKS1, BBS13;	17q22	recessive Bardet-Biedl syndrome; recessive Meckel syndrome; protein: Meckel syndrome type 1 protein [Gene]
CA4, RP17;	17q23.2	dominant retinitis pigmentosa; protein: carbonic anhydrase IV [Gene]
RGS9;	17q24.1	recessive delayed cone adaptation; protein: regulator of G-protein signalling 9 [Gene]
ARSG;	17q24.2	recessive Usher syndrome, atypical; protein: arylsulfatase G [Gene]
USH1G, SANS;	17q25.1	recessive Usher syndrome; protein: human homolog of mouse scaffold protein containing ankyrin repeats and SAM domain [Gene]
PRCD, RP36;	17q25.1	recessive retinitis pigmentosa; protein: progressive rod-cone degeneration protein[Gene]
FSCN2, RP30;	17q25.3	dominant retinitis pigmentosa; dominant macular dystrophy; protein: retinal fascin homolog 2, actin bundling protein [Gene]
PDE6G, RP57;	17q25.3	recessive retinitis pigmentosa; protein: phosphodiesterase 6G cGMP-specific rod gamma [Gene]
LAMA1, PTBHS;	18p11.31-p11.23	recessive retinal dystrophy and cerebellar dysplasia; protein: alpha 1 laminin [Gene]
AFG3L2, SCA28, SPAX5;	18p11.21	dominant optic atrophy, non-syndromic; dominant spinocerebellar ataxia; recessive spastic ataxia; protein: ATPase family gene 3-like peptidase subunit 2 [Gene]
OPA4;	18q12.2-q12.3	dominant optic atrophy, Kjer type [Gene]
CORD1;	18q21.1-q21.3	cone-rod dystrophy; de Grouchy syndrome[Gene]
REEP6, RP77;	19p13.3	recessive retinitis pigmentosa; protein: receptor accessory protein 6 (receptor expression enhancer protein 6) [Gene]
RAX2, ARMD6, CORD11, QRX, RAXL1;	19p13.3	cone-rod dystrophy, isolated; age-related macular degeneration, isolated; protein: retina and anterior neural fold homeobox 2 transcription factor [Gene]
C3, ARMD9, ASP;	19p13.3	age-related macular degeneration, complex etiology; protein: complement component 3 [Gene]
ARHGEF18, RP78;	19p13.2	recessive retinitis pigmentosa; protein: Rho/Rac guanine nucleotide exchange factor 18 [Gene]
PNPLA6, BNHS, OMCS, SPG39;	19p13.2	recessive Boucher-Neuhauser syndrome with chorioretinal dystrophy; protein: patatin-like phospholipase domain-containing protein 6 [Gene]
RGS9BP, R9AP, RGS9;	19q13.12	recessive delayed cone adaptation; protein: regulator of G-protein signalling 9-binding protein [Gene]
MCDR5	19q13.31-q13.32	dominant macular dystrophy
CRX, CORD2, LCA7;	19q13.32	dominant cone-rod dystrophy; recessive, dominant and de novo Leber congenital amaurosis; dominant retinitis pigmentosa; protein: cone-rod otx-like photoreceptor homeobox transcription factor [Gene]
OPA3, MGA3;	19q13.32	recessive optic atrophy with ataxia and 3-methylglutaconic aciduria; dominant optic atrophy with cataract, ataxia and areflexia; protein: OPA3 protein [Gene]
PRPF31, PRP31, RP11;	19q13.42	dominant retinitis pigmentosa; protein: pre-mRNA processing factor 31 [Gene]
IDH3B, RP46;	20p13	recessive retinitis pigmentosa; protein: NAD(+)-specific isocitrate dehydrogenase 3 beta [Gene]
PANK2, HARP, PKAN;	20p13	recessive HARP (hypoprebetalipoproteinemia, acanthocytosis, retinitis pigmentosa, and palladial degeneration); recessive Hallervorden-Spatz syndrome; protein: pantothenate kinase 2 [Gene]
JAG1, AGS;	20p12.2	dominant Alagille syndrome; protein: Jagged protein 1 [Gene]
MKKS, BBS6;	20p12.2	recessive Bardet-Biedl syndrome; protein: McKusick-Kaufman syndrome protein[Gene]
KIZ, RP69;	20p11.23	recessive retinitis pigmentosa; protein: kizuna centrosomal protein [Gene]
ABHD12, PHARC;	20p11.21	recessive syndromic PHARC; recessive Usher syndrome, type 3-like; protein: abhydrolase domain containing protein 12[Gene]
CEP250;	20q11.22	recessive Usher syndrome, atypical; protein: centrosomal protein 250 kDa [Gene]
PRPF6, RP60;	20q13.33	dominant retinits pigmentosa; protein: pre-mRNA processing factor 6 [Gene]
USH1E;	21q21	recessive Usher syndrome, type 1 [Gene]
C21orf2;	21q22.3	recessive cone-rod dystrophy; protein: chromosome 21 open reading frame 2[Gene]
OPA5;	22q12.1-q13.1	dominant optic atrophy [Gene]
TIMP3, SFD;	22q12.3	dominant Sorsby's fundus dystrophy; protein: tissue inhibitor of metalloproteinases-3 [Gene]
IFT27, BBS19;	22q12.3	recessive Bardet-Biedl syndrome; protein: intraflagellar transport 27 Chlamydomonashomolog [Gene]
VRD1	22q13	recessive vitreoretinal dystrophy
ACO2, ACONM, ICRD, OPA9;	22q13.2	recessive optic atrophy; recessive cerebellar degeneration with optic atrophy; protein: aconitase 2 (mitochondrial) [Gene]
TUBGCP6, MCCRP1;	22q13.33	recessive microcephaly with chorioretinopathy; protein: tubulin gamma-complex associated protein 6 [Gene]
OFD1, RP23;	Xp22.2	Jobert syndrome; orofaciodigital syndrome 1, Simpson-Golabi-Behmel syndrome 2; X-linked retinitis pigmentosa, severe; protein: oral-facial-digital syndrome 1 protein[Gene]
RS1, XLRS1;	Xp22.13	retinoschisis; protein: retinoschisin [Gene]
(- - -)	Xp21-q21	retinitis pigmentosa with mental retardation
RP6;	Xp21.3-p21.2	X-linked retinitis pigmentosa [Gene]
DMD;	Xp21.2-p21.1	Oregon eye disease (probably); protein: dystrophin [Gene]
OPA2;	Xp11.4-p11.2	X-linked optic atrophy [Gene]
RPGR, CORDX1, RP3;	Xp11.4	X-linked retinitis pigmentosa, recessive; X-linked retinitis pigmentosa, dominant; X-linked cone dystrophy 1; X-linked atrophic macular dystrophy, recessive; protein: retinitis pigmentosa GTPase regulator[Gene]
NYX, CSNB1, CSNB1A, CSNB4;	Xp11.4	X-linked congenital stationary night blindness; protein: nyctalopin [Gene]
COD1;	same as RPGR	X-linked cone dystrophy 1
RP15;	same as RPGR	X-linked retinitis pigmentosa, dominant
PRD;	Xp11.3-p11.23	retinal dysplasia, primary [Gene]
NDP, EVR2;	Xp11.3	Norrie disease; familial exudative vitreoretinopathy; Coats disease; protein: Norrie disease protein (norrin) [Gene]
AIED, OA2;	same as CACNA1F	Åland Island eye disease [Gene]
RP2;	Xp11.23	X-linked retinitis pigmentosa; X-linked retinitis pigmentosa, dominant; protein: retinitis pigmentosa 2 (X-linked) [Gene]
CACNA1F, CORDX3, CSNB2, CSNB2A, CSNBX2;	Xp11.23	X-linked congenital stationary night blindness, incomplete; AIED-like disease; severe congenital stationary night blindness; X-linked progressive cone-rod dystrophy; protein: L-type voltage-gated calcium channel alpha-1 subunit [Gene]
PGK1;	Xq21.1	retinitis pigmentosa with myopathy; protein: phosphoglycerate kinase [Gene]
CHM;	Xq21.2	choroideremia; protein: geranylgeranyl transferase Rab escort protein 1 [Gene]
TIMM8A, DDP, DDP2, DFN1;	Xq22.1	optic atrophy with deafness-dystonia syndrome; protein: inner mitochondrial membrane translocase 8 homolog A [Gene]
PRPS1, ARTS, CMTX5, DFNX1;	Xq22.3	neuropathy, optic atrophy, deafness and retinitis pigmentosa; protein: phosphoribosyl pyrophosphate synthetase 1 [Gene]
RP24;	Xq26-q27	X-linked retinitis pigmentosa [Gene]
COD2, CORDX2;	Xq27	X-linked progressive cone dystrophy 2[Gene]
RP34;	Xq28-qter	X-linked retinitis pigmentosa [Gene]
OPN1LW, BCM, CBP, COD5, RCP;	Xq28	deuteranopia and rare macular dystrophy in blue cone monochromacy with loss of locus control element; protein: green cone opsin [Gene]
OPN1MW, CBD, GCP;	Xq28	protanopia and rare macular dystrophy in blue cone monochromacy with loss of locus control element; protein: red cone opsin [Gene]
KSS;	mitochondrion	Kearns-Sayre syndrome including retinal pigmentary degeneration; protein: several mitochondrial proteins [Gene]
LHON;	mitochondrion	Leber hereditary optic neuropathy; protein: complex I, III or IV proteins [Gene]
MT-TL1, DMDF, TRNL1;	mitochondrion	macular pattern dystrophy with type II diabetes and deafness; protein: leucine tRNA 1 (UUA/G), nt 3230-3304 [Gene]
MT-ATP6, ATP6, NARP;	mitochondrion	retinitis pigmentosa with developmental and neurological abnormalities; Leigh syndrome; Leber hereditary optic neuropathy; protein: complex V ATPase 6 subunit, nt 8527-9207 [Gene]
MT-TH, TRNH;	mitochondrion	pigmentary retinopathy and sensorineural hearing loss; protein: histidine tRNA, nt 12138-12206 [Gene]
MT-TS2, TRNS2;	mitochondrion	retinitis pigmentosa with progressive sensorineural hearing loss; protein: serine tRNA 2 (AGU/C), nt 12207-12265 [Gene]
MT-TP, TRNP;	mitochondrion	retinitis pigmentosa with deafness and neurological abnormalities; protein: proline tRNA, nt 15955-16023 [Gene]
